# Remorin proteins serves as membrane topology scaffolds in plants

**DOI:** 10.1101/2022.03.15.484384

**Authors:** Chao Su, Marta Rodriguez-Franco, Beatrice Lace, Nils Nebel, Casandra Hernandez-Reyes, Pengbo Liang, Eija Schulze, Claudia Popp, Jean Keller, Cyril Libourel, Alexandra A.M. Fischer, Katharina E. Gabor, Evgeny V. Mymrikov, Nikolas M. Gross, Eric Mark, Carola Hunte, Wilfried Weber, Petra Wendler, Thomas Stanislas, Pierre-Marc Delaux, Oliver Einsle, Thomas Ott

## Abstract

Organization of membrane topologies in plants has so far been mainly attributed to the cell wall and the cytoskeleton. Taking rhizobial infections of legume root cells, where plasma membranes undergo dynamic and large-scale topology changes, as an initial model, we challenged this paradigm and tested whether additional scaffolds such as plant-specific remorins that accumulate on highly curved and often wall-less plasma membrane domains, control local membrane dynamics. Indeed, loss-of-function mutants of the remorin protein SYMREM1 failed to develop stabilized membrane tubes as found in colonized cells in wild-type plants, but released empty membrane spheres instead. Expression of this and other remorins in wall-less protoplasts allowed engineering different membrane topologies ranging from membrane blebs to long membrane tubes. Reciprocally, mechanically induced membrane indentations were equally stabilized by SYMREM1. This function is likely supported by remorin oligomerization into antiparallel dimers and the formation of higher order membrane scaffolding structures. Taken together we describe an evolutionary confined mechanism that allows the stabilization of large-scale membrane conformations and curvatures in plants.

**One-sentence summary:** The remorin SYMREM1 evolved as structural membrane scaffold that stabilizes membrane tubulation and curvature during symbiotic intracellular infections.
