## Supplementary material for "Remorin proteins serves as membrane topology scaffolds in plants": Table S1

### Sheet: Table
Table S1: Results of the branch model analysis for signature of selection acting on SYMREM1 Caryphyllales clade. Analyzed sequences and sites indicated the number of sequences and sites analyzed corresponding to the species/tree selected. The tested branches column indicates which clade was targeted as 'Foreground' to compare selective pressure against the rest of the tree. K represent the select…
			Branch model - RELAX					Branch site model - aBSREL
Analyzed sequences	Analyzed codons	Tested branches	K	LRT	p-val	Selective pressure	Comments	LRT	p-val	Selective pressure
191	162	Caryophyllales	1.50303	5.78531	0.0161606	intensification	more negative and positive selection on tested branches	8.19	0.00583	episodic diversifying positive selection
Bold p-values indicate significant at 0.05 threshold
