## Supplementary material for "Remorin proteins serves as membrane topology scaffolds in plants": Table S2

### Sheet: fulldb.concat_abbreviations_lis
cds_prot_db	abbr	species_abbreviation	lineage	Species name	Group	Order	Family	Angio lineage	Source	AMS	RNS	InfectionThread	OM	Ericoid/Ericoid-like	Extracellular symbiosis	Cyanobacteria	EcM	Endosymbiosis	No symbiosis - Unknown	embargo	genome_version
	Abrpre	abrpre	angiosperm	Abrus precatorius	Angiosperms	Fabales	Fabaceae	NFN	0	1	1	IT	0	0	0	0	0	1	0	0
	Alnglu	alnglu	angiosperm	Alnus glutinosa	Angiosperms	Fagales	Betulaceae	NFN	10.1126/science.aat1743	1	1	IT	0	0	1	0	1	1	0	0
	Amahyp	amahyp	angiosperm	Amaranthus hypochondriacus	Angiosperms	Caryophyllales	Amaranthaceae	Eudicots non NFN	10.3835/plantgenome2015.07.0062	0	0	never_IT	0	0	0	0	0	0	1	0
	Ambtri	ambtri	angiosperm	Amborella trichopoda	Angiosperms	Amborellales	Amborellaceae	BasalAngiosperms	10.1126/science.1241089	1	0	never_IT	0	0	0	0	0	1	0	0
	Anacom	anacom	angiosperm	Ananas comosus	Angiosperms	Poales	Bromeliaceae	Monocots	10.1038/ng.3435	1	0	never_IT	0	0	0	0	0	1	0	0
	AntagrBONN	antagrBONN	bryophytes	Anthoceros agrestis	Hornworts	Anthocerotales	Anthocerataceae	0	10.1038/s41477-020-0618-2	1	0	never_IT	0	0	0	0	0	1	0	0
	AntagrOXF	antagrOXF	bryophytes	Anthoceros agrestis	Hornworts	Anthocerotales	Anthocerataceae	0	10.1038/s41477-020-0618-2	1	0	never_IT	0	0	0	0	0	1	0	0
	Antpun	antpun	bryophytes	Anthoceros punctatus	Hornworts	Anthocerotales	Anthocerataceae	0	10.1038/s41477-020-0618-2	1	0	never_IT	0	0	0	0	0	1	0	0
	Aposhe	aposhe	angiosperm	Apostasia shenzhenica	Angiosperms	Asparagales	Orchidaceae	Monocots	10.1038/nature23897	0	0	never_IT	1	0	0	0	0	1	0	0
	Aqucoe	aqucoe	angiosperm	Aquilegia coerulea	Angiosperms	Ranunculales	Ranunculaceae	BasalEudicots	10.7554/eLife.36426	1	0	never_IT	0	0	0	0	0	1	1	0
	Aradur	aradur	angiosperm	Arachis duranensis	Angiosperms	Fabales	Fabaceae	NFN	10.1038/ng.3517	1	1	no_IT	0	0	0	0	0	1	0	0
	Arahal	arahal	angiosperm	Arabidopsis halleri	Angiosperms	Brassicales	Brassicaceae	Eudicots non NFN	10.5061/dryad.gn4hh	0	0	never_IT	0	0	0	0	0	0	1	0
	Arahyp	arahyp	angiosperm	Arachis hypogaea	Angiosperms	Fabales	Fabaceae	NFN	10.25739/hb5x-wx74	1	1	no_IT	0	0	0	0	0	1	0	0
	Araipa	araipa	angiosperm	Arachis ipaensis	Angiosperms	Fabales	Fabaceae	NFN	10.1038/ng.3517	1	1	no_IT	0	0	0	0	0	1	0	0
	Aralyr	aralyr	angiosperm	Arabidopsis lyrata	Angiosperms	Brassicales	Brassicaceae	Eudicots non NFN	10.1038/ng.807	0	0	never_IT	0	0	0	0	0	0	1	0
	Aratha	aratha	angiosperm	Arabidopsis thaliana	Angiosperms	Brassicales	Brassicaceae	Eudicots non NFN	10.1093/nar/gkr1090	0	0	never_IT	0	0	0	0	0	0	1	0
	Auxpro	auxpro	chlorophyta	Auxenochlorella protothecoides	Chlorophyta	Chlorellales	Chlorellaceae	0	10.1186/1471-2164-15-582	0	0	never_IT	0	0	0	0	0	0	1	0
	Azofil	azofil	ferns	Azolla filiculoides	Leptosporangiate	Salviniales	Salviniaceae	0	10.1038/s41477-018-0188-8	0	0	never_IT	0	0	1	1	0	0	0	0
	Batpra	batpra	chlorophyta	Bathycoccus prasinos RCC1105	Chlorophyta	Mamiellales	Bathycoccaceae	0	10.1186/gb-2012-13-8-r74 / 10.1371/journal.pone.0039648	0	0	never_IT	0	0	0	0	0	0	1	0
	Begfuc	begfuc	angiosperm	Begonia fuchsioides	Angiosperms	Cucurbitales	Begoniaceae	NFN	10.1126/science.aat1743	1	0	no_IT	0	0	0	0	0	1	0	0
	Benhis	benhis	angiosperm	Benincasa hispida	Angiosperms	Cucurbitales	Cucurbitaceae	NFN	10.1038/s41467-019-13185-3	1	0	no_IT	0	0	0	0	0	1	0	0
	Betpat	betpat	angiosperm	Beta patula	Angiosperms	Caryophyllales	Amaranthaceae	0	10.1111/tpj.14413	0	0	never_IT	0	0	0	0	0	0	1	0
	Betpen	betpen	angiosperm	Betula pendula	Angiosperms	Fagales	Fagaceae	NFN	0	0	0	no_IT	0	0	1	0	1	0	0	0
	Betvul	betvul	angiosperm	Beta vulgaris ssp vulgaris KWS2320	Angiosperms	Caryophyllales	Amaranthaceae	Eudicots non NFN	10.1101/2020.09.15.298315	0	0	never_IT	0	0	0	0	0	0	1	0
	Boestr	boestr	angiosperm	Boechera stricta	Angiosperms	Brassicales	Brassicaceae	Eudicots non NFN	Unpublished - Phytozome	0	0	never_IT	0	0	0	0	0	0	1	1	1.2
	Botbra	botbra	chlorophyta	Botryococcus braunii	Chlorophyta	Trebouxiales	Botryococcaceae	0	Unpublished - Phytozome	0	0	never_IT	0	0	0	0	0	0	1	1	2.1
	Bradis	bradis	angiosperm	Brachypodium distachyon	Angiosperms	Poales	Poaceae	Monocots	10.1038/nature08747	1	0	never_IT	0	0	0	0	0	1	0	0
	Braolecap	braolecap	angiosperm	Brassica oleraceae capitata	Angiosperms	Brassicales	Brassicaceae	Eudicots non NFN	10.1038/ncomms4930	0	0	never_IT	0	0	0	0	0	0	1	0
	Brarap	brarap	angiosperm	Brassica rapa FPsc	Angiosperms	Brassicales	Brassicaceae	Eudicots non NFN	10.1038/s41438-018-0071-9	0	0	never_IT	0	0	0	0	0	0	1	0	1.3
	Cajcaj	cajcaj	angiosperm	Cajanus cajan	Angiosperms	Fabales	Fabaceae	NFN	10.1038/nbt.2022.	1	1	IT	0	0	0	0	0	1	0	0
	Camsin	camsin	angiosperm	Camellia sinensis	Angiosperms	Ericales	Theaceae	Eudicots_non_NFN	https://www.ncbi.nlm.nih.gov/assembly/GCF_004153795.1#/def	1	0	never_IT	0	0	0	0	0	1	0	0
	Cansat	cansat	angiosperm	Cannabis sativa	Angiosperms	Rosales	Cannabaceae	NFN	0	1	0	no_IT	0	0	0	0	0	1	0	0
	Capann	capann	angiosperm	Capsicum annuum Zunla-1	Angiosperms	Solanales	Solanaceae	Eudicots non NFN	10.1073/pnas.1400975111	1	0	never_IT	0	0	0	0	0	1	0	0	GCF_000710875.1
	Capgra	capgra	angiosperm	Capsella grandiflora	Angiosperms	Brassicales	Brassicaceae	Eudicots non NFN	10.1038/ng.2669	0	0	never_IT	0	0	0	0	0	0	1	0
	Caprub	caprub	angiosperm	Capsella rubella	Angiosperms	Brassicales	Brassicaceae	Eudicots non NFN	10.1038/ng.2669	0	0	never_IT	0	0	0	0	0	0	1	0
	Carfan	carfan	angiosperm	Carpinus fangiana	Angiosperms	Fagales	Betulaceae	NFN	0	0	0	no_IT	0	0	1	0	1	0	0	0
	Carlit	carlit	angiosperm	Carex littledaleu	Angiosperms	Cyperales	Cyperaceae	Monocots	https://www.ncbi.nlm.nih.gov/assembly/GCA_011114355.1/	0	0	never_IT	0	0	0	0	0	0	1	0
	Carpap	carpap	angiosperm	Carica papaya	Angiosperms	Brassicales	Caricaceae	Eudicots non NFN	10.1038/nature06856	1	0	never_IT	0	0	0	0	0	1	0	0
	Casaus	casaus	angiosperm	Castanospermum australe	Angiosperms	Fabales	Fabaceae	NFN	10.1126/science.aat1743	1	0	no_IT	0	0	0	0	0	1	0	0
	Casgla	casgla	angiosperm	Casuarina glauca	Angiosperms	Fagales	Casuarinaceae	NFN	10.1126/science.aat1743	1	1	IT	0	0	1	0	1	1	0	0
	Casmol	casmol	angiosperm	Castanea mollissima	Angiosperms	Fagales	Fagaceae	NFN	unpublished	1	0	no_IT	0	0	1	0	1	1	0	0
	Cepfol	cepfol	angiosperm	Cephalotus follicularis	Angiosperms	Oxalidales	Cephalotaceae	Eudicots non NFN	10.1038/s41559-016-0059	0	0	never_IT	0	0	0	0	0	0	1	0
	Cercan	cercan	angiosperm	Cercis canadensis	Angiosperms	Fabales	Caesalpiniaceae	NFN	10.1126/science.aat1743	1	0	no_IT	0	0	0	0	0	1	0	0
	Cerpur	cerpur	bryophytes	Ceratodon purpureus	Mosses	Dicranales	Dicranaceae	0	Unpublished - https://www.ncbi.nlm.nih.gov/genome/?term=txid3225[orgn]	0	0	never_IT	0	0	0	0	0	0	1	0
	Chabra	chabra	algae_streptophyta	Chara braunii	Charophyta	Charales	Characeae	0	10.1016/j.cell.2018.06.033	0	0	never_IT	0	0	0	0	0	0	1	0
	Chafas	chafas	angiosperm	Chamaecrista fasciculata	Angiosperms	Fabales	Caesalpiniaceae	NFN	10.1126/science.aat1743	1	1	no_IT	0	0	0	0	0	1	0	0
	Chequi	chequi	angiosperm	Chenopodium quinoa	Angiosperms	Caryophyllales	Chenopodiaceae	Eudicots non NFN	10.1038/nature21370	0	0	never_IT	0	0	0	0	0	0	1	0
	Chlatm	chlatm	algae_streptophyta	Chlorokybus atmophyticus	Charophyta	Chlorokybales	Chlorokybaceae	0	10.1038/s41477-019-0560-3	0	0	never_IT	0	0	0	0	0	0	1	0
	Chlrei	chlrei	chlorophyta	Chlamydomonas reinhardtii	Chlorophyta	Chlamydomonales	Chlamydomonaceae	0	10.1126/science.1143609	0	0	never_IT	0	0	0	0	0	0	1	0
	Chlvar	chlvar	chlorophyta	Chlorella variabilis	Chlorophyta	Chlorellales	Chlorellaceae	0	10.1105/tpc.110.076406	0	0	never_IT	0	0	0	0	0	0	1	0
	Chocri	chocri	red_algae	Chondrus crispus	Red algae	Gigartinales	Gigartinaceae	0	10.1073/pnas.1221259110	0	0	never_IT	0	0	0	0	0	0	1	0
	Chrzof	chrzof	chlorophyta	Chromochloris zofingiensis	Chlorophyta	Sphaeropleales	Chromochloridaceae	0	10.1073/pnas.1619928114	0	0	never_IT	0	0	0	0	0	0	1	0
	Cicari	cicari	angiosperm	Cicer arietinum ICC4958	Angiosperms	Fabales	Fabaceae	NFN	10.1038/srep12806	1	1	IT	0	0	0	0	0	1	0	0
	Citcle	citcle	angiosperm	Citrus clementina	Angiosperms	Sapindales	Rutaceae	Eudicots non NFN	10.1038/nbt.2906	1	0	never_IT	0	0	0	0	0	1	0	0
	Citlan	citlan	angiosperm	Citrullus lanatus ssp vulgaris 97103	Angiosperms	Cucurbitales	Cucurbitaceae	NFN	10.1038/ng.2470	1	0	no_IT	0	0	0	0	0	1	0	0
	Citsin	citsin	angiosperm	Citrus sinensis	Angiosperms	Sapindales	Rutaceae	Eudicots non NFN	10.1038/nbt.2906	1	0	never_IT	0	0	0	0	0	1	0	0
	Cucargarg	cucargarg	angiosperm	Cucurbita argyrosperma subsp. agyrosperma	Angiosperms	Cucurbitales	Cucurbitaceae	NFN	0	1	0	no_IT	0	0	0	0	0	1	0	0
	Cucmax	cucmax	angiosperm	Cucurbita maxima	Angiosperms	Cucurbitales	Cucurbitaceae	NFN	10.1016/j.molp.2017.09.003	1	0	no_IT	0	0	0	0	0	1	0	0
	Cucmel	cucmel	angiosperm	Cucumis melo	Angiosperms	Cucurbitales	Cucurbitaceae	NFN	10.1073/pnas.1205415109	1	0	no_IT	0	0	0	0	0	1	0	0
	Cucmos	cucmos	angiosperm	Cucurbita moschata	Angiosperms	Cucurbitales	Cucurbitaceae	NFN	10.1016/j.molp.2017.09.004	1	0	no_IT	0	0	0	0	0	1	0	0
	Cucpep	cucpep	angiosperm	Cucurbita pepo	Angiosperms	Cucurbitales	Cucurbitaceae	NFN	10.1111/pbi.12860	1	0	no_IT	0	0	0	0	0	1	0	0
	Cucsat	cucsat	angiosperm	Cucumis sativus PI183967	Angiosperms	Cucurbitales	Cucurbitaceae	NFN	10.1038/ng.2801	1	0	no_IT	0	0	0	0	0	1	0	0
	Cuscam	cuscam	angiosperm	Cuscuta campestris	Angiosperms	Solanales	Convolvulaceae	Eudicots non NFN	NCBI	0	0	never_IT	0	0	0	0	0	0	1	0
	Cyapar	cyapar	glaucophyta	Cyanophora paradoxa	Glaucophyceae	Glaucocystales	Glaucocystaceae	0	10.1126/science.1213561	0	0	never_IT	0	0	0	0	0	0	1	0
	Cycmic	cycmic	gymnosperms	Cycas micholitzii	Gymnosperms	Cycadales	Cycadaceae	0	1KP / Unpublished - https://bioinformatics.psb.ugent.be/plaza/versions/gymno-plaza/organism/view/Cycas+micholitzii	1	0	never_IT	0	0	0	?	0	1	0	0
	Datglo	datglo	angiosperm	Datisca glomerata	Angiosperms	Cucurbitales	Dasticaceae	NFN	10.1126/science.aat1743	1	1	no_IT	0	0	0	0	0	1	0	0
	Daucar	daucar	angiosperm	Daucus carota	Angiosperms	Apiales	Apiaceae	Eudicots non NFN	10.1038/ng.3565	1	0	never_IT	0	0	0	0	0	1	0	0
	Dencat	dencat	angiosperm	Dendrobium catenatum	Angiosperms	Asparagales	Orchidaceae	Monocots	10.1038/nature23897	0	0	never_IT	1	0	0	0	0	1	0	0
	Diacar	diacar	angiosperm	Dianthus caryophyllus	Angiosperms	Caryophyllales	Caryophyllaceae	Eudicots non NFN	10.1093/dnares/dst053	0	0	never_IT	0	0	0	0	0	0	1	0
	Distri	distri	angiosperm	Discaria trinervis	Angiosperms	Rosales	Rhamnaceae	NFN	10.1126/science.aat1743	1	1	no_IT	0	0	0	0	0	1	0	0
	Drydru	drydru	angiosperm	Dryas drummondii	Angiosperms	Rosales	Rosaceae	NFN	10.1126/science.aat1743	1	1	no_IT	0	0	0	0	0	1	0	0
	Dryoct	dryoct	angiosperm	Dryas octopetala	Angiosperms	Rosales	Rosaceae	NFN	10.1126/science.aat1743	0	0	no_IT	0	0	1	0	1	0	0	0
	Dunsal	dunsal	chlorophyta	Duneliella salina	Chlorophyta	Chlamydomonales	Dunaliellaceae	0	10.1128/genomeA.01105-17	0	0	never_IT	0	0	0	0	0	0	1	0
	Eurfer	eurfer	angiosperm	Euryale ferox	Angiosperms	Nymphaeales	Nymphaeaceae	0	Unpublished - NCBI	0	0	never_IT	0	0	0	0	0	0	1	0
	Eutsal	eutsal	angiosperm	Eutrema salsugineum	Angiosperms	Brassicales	Brassicaceae	Eudicots non NFN	10.3389/fpls.2013.00046	0	0	never_IT	0	0	0	0	0	0	1	0
	Fagsyl	fagsyl	angiosperm	Fagus sylvatica	Angiosperms	Fagales	Fagaceae	NFN	Unpublished	1	0	no_IT	0	0	1	0	1	1	0	0
	Faialb	faialb	angiosperm	Faidherbia albida	Angiosperms	Fabales	Fabaceae	NFN	10.1093/gigascience/giy152	1	1	IT	0	0	0	0	0	1	0	0
	Ficere	ficere	angiosperm	Ficus erecta	Angiosperms	Rosales	Moraceae	NFN	0	1	0	no_IT	0	0	0	0	0	1	0	0
	Fraana	fraana	angiosperm	Fragaria x ananassa	Angiosperms	Rosales	Rosaceae	NFN	Unpublished - https://www.rosaceae.org/organism/24345	1	0	no_IT	0	0	0	0	0	1	0	0
	Fraexc	fraexc	angiosperm	Fraxinus excelsior	Angiosperms	Lamiales	Oleaceae	Eudicots non NFN	10.1038/nature20786	1	0	never_IT	0	0	0	0	0	1	0	0
	Fraiin	fraiin	angiosperm	Fragaria iinumae	Angiosperms	Rosales	Rosaceae	NFN	0	1	0	no_IT	0	0	0	0	0	1	0	0
	Fraves	fraves	angiosperm	Fragaria vesca	Angiosperms	Rosales	Rosaceae	NFN	10.1093/gigascience/gix124	1	0	no_IT	0	0	0	0	0	1	0	0
	Galsul	galsul	red_algae	Galdieria sulphuraria	Red algae	Cyanidiales	Galdieriaceae	0	10.1126/science.1231707	0	0	never_IT	0	0	0	0	0	0	1	0
	Ginbil	ginbil	gymnosperms	Ginkgo biloba	Gymnosperms	Ginkgoales	Ginkgoaceae	0	10.5524/100613	1	0	never_IT	0	0	0	0	0	1	0	0
	Glymax	glymax	angiosperm	Glycine max	Angiosperms	Fabales	Fabaceae	NFN	10.1038/nature08670	1	1	IT	0	0	0	0	0	1	0	0
	Glysoj	glysoj	angiosperm	Glycine soja	Angiosperms	Fabales	Fabaceae	NFN	0	1	1	IT	0	0	0	0	0	1	0	0
	Gnemon	gnemon	gymnosperms	Gnetum montanum	Gymnosperms	Gnetales	Gnetaceae	0	1KP / 10.5061/dryad.0vm37	0	0	never_IT	0	0	1	0	1	0	0	0
	Gosrai	gosrai	angiosperm	Gossypium raimondii	Angiosperms	Malvales	Malvaceae	Eudicots non NFN	10.1038/nature11798	1	0	never_IT	0	0	0	0	0	1	0	0
	Helann	helann	angiosperm	Helianthus annuus	Angiosperms	Asterales	Asteraceae	Eudicots non NFN	10.1038/nature22380	1	0	never_IT	0	0	0	0	0	1	0	0
	Hevbra	hevbra	angiosperm	Hevea brasiliensis	Angiosperms	Malpighiales	Euphorbiaceae	Eudicots non NFN	0	1	0	never_IT	0	0	0	0	0	1	0	0
	Horvul	horvul	angiosperm	Hordeum vulgare	Angiosperms	Poales	Poaceae	Monocots	10.1038/nature22043 / 10.1038/sdata.2017.44	1	0	never_IT	0	0	0	0	0	1	0	0
	HorvulGPv1r1	horvulGPv1r1	angiosperm	Hordeum vulgare	Angiosperms	Poales	Poaceae	Monocots	Unpublished	1	0	never_IT	0	0	0	0	0	1	0	0
	Humlup	humlup	angiosperm	Humulus lupulus	Angiosperms	Rosales	Cannabaceae	NFN	10.1093/pcp/pcu169	1	0	no_IT	0	0	0	0	0	1	0	0
	Jatcur	jatcur	angiosperm	Jatropha curcas	Angiosperms	Malpighiales	Euphorbiaceae	Eudicots non NFN	0	1	0	never_IT	0	0	0	0	0	1	0	0
	Jugreg	jugreg	angiosperm	Juglans regia	Angiosperms	Fagales	Juglandaceae	NFN	10.1111/tpj.13207	1	0	no_IT	0	0	1	0	1	1	0	0
	Klenit	klenit	algae_streptophyta	Klebsormidium nitens	Charophyta	Klebsormidiales	Klebsomidiaceae	0	10.1038/ncomms4978	0	0	never_IT	0	0	0	0	0	0	1	0
	Labpur	labpur	angiosperm	Lablab purpureus	Angiosperms	Fabales	Fabaceae	NFN	10.1093/gigascience/giy152	1	1	IT	0	0	0	0	0	1	0	0
	Lagsic	lagsic	angiosperm	Lagenaria siceraria	Angiosperms	Cucurbitales	Cucurbitaceae	NFN	10.1111/tpj.13722	1	0	no_IT	0	0	0	0	0	1	0	0
	Linusi	linusi	angiosperm	Linum usitatissimum	Angiosperms	Malpighiales	Linaceae	Eudicots non NFN	0	1	0	never_IT	0	0	0	0	0	1	0	0
	LotjapGifu	lotjapGifu	angiosperm	Lotus japonicus	Angiosperms	Fabales	Fabaceae	NFN	10.1101/2020.05.29.124313	1	1	IT	0	0	0	0	0	1	0	0	1.2
	Lupalb	lupalb	angiosperm	Lupinus albus	Angiosperms	Fabales	Fabaceae	NFN	10.1038/s41467-019-14197-9	0	1	no_IT	0	0	0	0	0	1	0	0
	Lupang	lupang	angiosperm	Lupinus angustifolius	Angiosperms	Fabales	Fabaceae	NFN	10.1111/pbi.12615	0	1	no_IT	0	0	0	0	0	1	0	0
	Malbac	malbac	angiosperm	Malus baccata	Angiosperms	Rosales	Rosaceae	NFN	0	1	0	no_IT	0	0	0	0	0	1	0	0
	Maldom	maldom	angiosperm	Malus domestica	Angiosperms	Rosales	Rosaceae	NFN	Unpublished - rosaceae.org	1	0	no_IT	0	0	0	0	0	1	0	0	1.1
	Manesc	manesc	angiosperm	Manihot esculenta	Angiosperms	Malpighiales	Euphorbiaceae	Eudicots non NFN	10.1038/nbt.3535	1	0	never_IT	0	0	0	0	0	1	0	0
	Marinf	marinf	bryophytes	Marchantia inflexa	Liverworts	Marchantiales	Marchantiaceae	0	10.1038/s41598-019-45039-9	1	0	never_IT	0	0	0	0	0	1	0	0
	Marpal	marpal	bryophytes	Marchantia paleacea	Liverworts	Marchantiales	Marchantiaceae	0	Unpublished	1	0	never_IT	0	0	0	0	0	1	0	0
	Marpalillu	marpalillu	bryophytes	Marchantia paleacea	Liverworts	Marchantiales	Marchantiaceae	0	10.1038/s41477-020-0613-7	1	0	never_IT	0	0	0	0	0	1	0	0
no	Marpolmon	marpolmon	bryophytes	Marchantia polymorpha ssp montivagans SA2	Liverworts	Marchantiales	Marchantiaceae	0	https://www.frontiersin.org/articles/10.3389/fpls.2020.00829/full	0	0	never_IT	0	0	0	0	0	0	1	0
no	Marpolpol	marpolpol	bryophytes	Marchantia polymorpha ssp polymorpha BR5	Liverworts	Marchantiales	Marchantiaceae	0	https://www.frontiersin.org/articles/10.3389/fpls.2020.00829/full	0	0	never_IT	0	0	0	0	0	0	1	0
no	Marpolrud	marpolrud	bryophytes	Marchantia polymorpha ssp ruderalis TAK1 v6.1	Liverworts	Marchantiales	Marchantiaceae	0	https://marchantia.info/	0	0	never_IT	0	0	0	0	0	0	1	0	v6.1
	Medtru	medtru	angiosperm	Medicago truncatula	Angiosperms	Fabales	Fabaceae	NFN	10.1038/s41477-018-0286-7	1	1	IT	0	0	0	0	0	1	0	0
	Mesend	mesend	algae_streptophyta	Mesotaenium endlicherianum	Charophyta	Zygnemales	Zygnematophyceae	0	10.1016/j.cell.2019.10.019	0	0	never_IT	0	0	0	0	0	0	1	0
	Mesvir	mesvir	algae_streptophyta	Mesostigma viride	Charophyta	Mesostigmatales	Mesostigmataceae	0	10.1038/s41477-019-0560-3	0	0	never_IT	0	0	0	0	0	0	1	0
	Micpus1545	micpus1545	chlorophyta	Micromonas pusilla CCMP1545	Chlorophyta	Mamiellales	Mamiellaceae	0	10.1126/science.1167222	0	0	never_IT	0	0	0	0	0	0	1	0
	MicpusNOUM17	micpusNOUM17	chlorophyta	Micromonas pusilla CCMP1546	Chlorophyta	Mamiellales	Mamiellaceae	0	#N/A	0	0	0	0	0	0	0	0	0	1	0	0
	Mimpud	mimpud	angiosperm	Mimosa pudica	Angiosperms	Fabales	Fabaceae	NFN	Unpublished	1	1	IT	0	0	0	0	0	1	0	0
	Momcha	momcha	angiosperm	Momordica charantia	Angiosperms	Cucurbitales	Cucurbitaceae	NFN	Unpublished - NCBI	1	0	no_IT	0	0	0	0	0	1	0	0
	Monneg	monneg	chlorophyta	Monoraphidium neglectum	Chlorophyta	Sphaeropleales	Selenastraceae	0	10.1186/1471-2164-14-926	0	0	never_IT	0	0	0	0	0	0	1	0
	Mornot	mornot	angiosperm	Morus notabilis	Angiosperms	Rosales	Moraceae	NFN	10.1038/ncomms3445	1	0	no_IT	0	0	0	0	0	1	0	0
	Mucpru	mucpru	angiosperm	Mucuna pruriens	Angiosperms	Fabales	Fabaceae	NFN	0	1	1	IT	0	0	0	0	0	1	0	0
	Musacu	musacu	angiosperm	Musa acuminata	Angiosperms	Zingiberales	Zingiberaceae	Monocots	10.1093/database/bat035	1	0	never_IT	0	0	0	0	0	1	0	0
	Nelnuc	nelnuc	angiosperm	Nelumbo nucifera	Angiosperms	Proteales	Nelumbonaceae	BasalEudicots	10.1186/gb-2013-14-5-r41	0	0	never_IT	0	0	0	0	0	0	1	0
	Nicben	nicben	angiosperm	Nicotiana benthamiana	Angiosperms	Solanales	Solanaceae	Eudicots non NFN	10.1094/MPMI-06-12-0148-TA	1	0	never_IT	0	0	0	0	0	1	0	0
	Nissch	nissch	angiosperm	Nissolia schottii	Angiosperms	Fabales	Fabaceae	NFN	10.1126/science.aat1743	1	0	no_IT	0	0	0	0	0	1	0	0
	Nymcol	nymcol	angiosperm	Nymphea colorata	Angiosperms	Nymphaeales	Nymphaeaceae	0	https://www.ncbi.nlm.nih.gov/assembly/GCF_008831285.1	0	0	never_IT	0	0	0	0	0	0	1	0
	Orysat	orysat	angiosperm	Oryza sativa	Angiosperms	Poales	Poaceae	Monocots	10.1093/nar/gkl976	1	0	never_IT	0	0	0	0	0	1	0	0
	Ostluc	ostluc	chlorophyta	Ostreococcus lucimarinus	Chlorophyta	Mamiellales	Mamiellaceae	0	10.1073/pnas.0611046104	0	0	never_IT	0	0	0	0	0	0	1	0
	Osttau	osttau	chlorophyta	Ostreococcus tauri	Chlorophyta	Mamiellales	Mamiellaceae	0	10.1186/1471-2164-15-1103 / 10.1073/pnas.0611046104	0	0	never_IT	0	0	0	0	0	0	1	0
	Parand	parand	angiosperm	Parasponia andersonii	Angiosperms	Rosales	Cannabaceae	NFN	10.1073/pnas.1721395115	1	1	no_IT	0	0	0	0	0	1	0	0
	Penmar	penmar	algae_streptophyta	Penium margaritaceum	Charophyta	Desmidiales	Peniaceae	0	10.1016/j.cell.2020.04.019	0	0	never_IT	0	0	0	0	0	0	1	0
	Petaxi	petaxi	angiosperm	Petunia axillaris	Angiosperms	Solanales	Solanaceae	Eudicots non NFN	10.1038/nplants.2016.74	1	0	never_IT	0	0	0	0	0	1	0	0
	Phaequ	phaequ	angiosperm	Phalaenopsis equestris	Angiosperms	Asparagales	Orchidaceae	Monocots	10.1038/nature23897	0	0	never_IT	1	0	0	0	0	1	0	0
	Phavul	phavul	angiosperm	Phaseolus vulgaris	Angiosperms	Fabales	Fabaceae	NFN	10.1038/ng.3008	1	1	IT	0	0	0	0	0	1	0	0
	Phypat	phypat	bryophytes	Physcomitrella patens	Mosses	Funariales	Funariaceae	0	10.1111/tpj.13801	0	0	never_IT	0	0	0	0	0	0	1	0
	Picabi	picabi	gymnosperms	Picea abies	Gymnosperms	Pinales	Pinaceae	0	10.1038/nature12211	0	0	never_IT	0	0	1	0	1	0	0	0
	Picgla	picgla	gymnosperms	Picea glauca	Gymnosperms	Pinales	Pinaceae	0	10.1093/bioinformatics/btt178	0	0	never_IT	0	0	1	0	1	0	0	0
	Picsit	picsit	gymnosperms	Picea sitchensis	Gymnosperms	Pinales	Pinaceae	0	Unpublished - gymno-plaza	0	0	never_IT	0	0	1	0	1	0	0	0
	Pinpin	pinpin	gymnosperms	Pinus pinaster	Gymnosperms	Pinales	Pinaceae	0	Unpublished - gymno-plaza	0	0	never_IT	0	0	1	0	1	0	0	0
	Pinsyl	pinsyl	gymnosperms	Pinus sylvestris	Gymnosperms	Pinales	Pinaceae	0	Unpublished - gymno-plaza	0	0	never_IT	0	0	1	0	1	0	0	0
	Pintae	pintae	gymnosperms	Pinus taeda	Gymnosperms	Pinales	Pinaceae	0	10.1534/genetics.113.159715	0	0	never_IT	0	0	1	0	1	0	0	0
	Pissat	pissat	angiosperm	Pissum sativum	Angiosperms	Fabales	Fabaceae	NFN	10.1038/s41588-019-0480-1	1	1	IT	0	0	0	0	0	1	0	0
	Popalb	popalb	angiosperm	Populus alba	Angiosperms	Malpighiales	Salicaceae	Eudicots non NFN	0	1	0	never_IT	0	0	1	0	1	1	0	0
	Popeup	popeup	angiosperm	Populus euphratica	Angiosperms	Malpighiales	Salicaceae	Eudicots non NFN	0	1	0	never_IT	0	0	1	0	1	1	0	0
	Poptri	poptri	angiosperm	Populus trichocarpa	Angiosperms	Malpighiales	Salicaceae	Eudicots non NFN	10.1126/science.1128691	1	0	never_IT	0	0	1	0	1	1	0	0
	Porpur	porpur	red_algae	Porphyridium purpureum	Red algae	Porphyridiales	Porphyridiaceae	0	10.1038/ncomms2931	0	0	never_IT	0	0	0	0	0	0	1	0
	Porumb	porumb	red_algae	Porphyra umbilicalis	Red algae	Bangiales	Bangiaceae	0	10.1073/pnas.1703088114	0	0	never_IT	0	0	0	0	0	0	1	0
	Potmic	potmic	angiosperm	Potentilla micrantha	Angiosperms	Rosales	Rosaceae	NFN	10.1093/gigascience/giy010	1	0	no_IT	0	0	0	0	0	1	0	0
	Proalb	proalb	angiosperm	Prosopis alba	Angiosperms	Fabales	Fabaceae	NFN	0	1	1	IT	0	0	0	0	0	1	0	0
	Pruavi	pruavi	angiosperm	Prunus avium	Angiosperms	Rosales	Rosaceae	NFN	10.1093/dnares/dsx020	1	0	no_IT	0	0	0	0	0	1	0	0
	Prudul	prudul	angiosperm	Prunus dulcis	Angiosperms	Rosales	Rosaceae	NFN	10.1111/tpj.14538	1	0	no_IT	0	0	0	0	0	1	0	0	2.0
	Prumum	prumum	angiosperm	Prunus mume	Angiosperms	Rosales	Rosaceae	NFN	Unpublished - NCBI	1	0	no_IT	0	0	0	0	0	1	0	0
	Pruper	pruper	angiosperm	Prunus persica	Angiosperms	Rosales	Rosaceae	NFN	10.1038/ng.2586	1	0	no_IT	0	0	0	0	0	1	0	0
	Pruyed	pruyed	angiosperm	Prunus yeodensis	Angiosperms	Rosales	Rosaceae	NFN	0	1	0	no_IT	0	0	0	0	0	1	0	0
	Psemen	psemen	gymnosperms	Pseudotsuga menziesii	Gymnosperms	Pinales	Pinaceae	0	10.1534/g3.117.300078	0	0	never_IT	0	0	1	0	1	0	0	0
	Purtri	purtri	angiosperm	Purshia tridentata	Angiosperms	Rosales	Rosaceae	NFN	Unpublished	1	1	IT	0	0	1	0	1	1	0	0
	Pyrbet	pyrbet	angiosperm	Pyrus betulifolia	Angiosperms	Rosales	Rosaceae	NFN	0	1	0	no_IT	0	0	0	0	0	1	0	0
	Pyrbre	pyrbre	angiosperm	Pyrus x bretschneideri	Angiosperms	Rosales	Rosaceae	NFN	Unpublished - NCBI	1	0	no_IT	0	0	0	0	0	1	0	0
	Pyrcom	pyrcom	angiosperm	Pyrus communis	Angiosperms	Rosales	Rosaceae	NFN	10.1371/journal.pone.0092644	1	0	no_IT	0	0	0	0	0	1	0	0
	Pyryez	pyryez	red_algae	Pyropia yezoensis	Red algae	Bangiales	Bangiaceae	0	10.1371/journal.pone.0057122	0	0	never_IT	0	0	0	0	0	0	1	0
	Quelob	quelob	angiosperm	Quercus lobata	Angiosperms	Fagales	Fagaceae	NFN	0	1	0	no_IT	0	0	1	0	1	1	0	0
	Querob	querob	angiosperm	Quercus robur	Angiosperms	Fagales	Fagaceae	NFN	10.1111/1755-0998.12425	1	0	no_IT	0	0	1	0	1	1	0	0
	Rharub	rharub	angiosperm	Rhamnella rubrinervis	Angiosperms	Rosales	Rhamnaceae	NFN	0	1	0	no_IT	0	0	0	0	0	1	0	0
	Rhowil	rhowil	angiosperm	Rhododendron williamsianum	Angiosperms	Ericales	Ericaceae	Eudicots non NFN	10.1093/gbe/evz245	0	0	never_IT	0	1	0	0	0	1	0	0
	Riccom	riccom	angiosperm	Ricinus communis	Angiosperms	Malpighiales	Euphorbiaceae	Eudicots non NFN	10.1038/nbt.1674	1	0	never_IT	0	0	0	0	0	1	0	0	GCF_000151685.1
	Roschi	roschi	angiosperm	Rosa chinensis	Angiosperms	Rosales	Rosaceae	NFN	10.1038/s41588-018-0110-3	1	0	no_IT	0	0	0	0	0	1	0	0
	Rubocc	rubocc	angiosperm	Rubus occidentalis	Angiosperms	Rosales	Rosaceae	NFN	10.1111/tpj.13215	1	0	no_IT	0	0	0	0	0	1	0	0
	Salcuc	salcuc	ferns	Salvinia cucullata	Leptosporangiate	Salviniales	Salviniaceae	0	10.1038/s41477-018-0188-9	0	0	never_IT	0	0	0	0	0	0	1	0
	Sclbir	sclbir	angiosperm	Sclerocarya birrea	Angiosperms	Sapindales	Anacardiaceae	Eudicots non NFN	10.1093/gigascience/giy152	1	0	never_IT	0	0	0	0	0	1	0	0
	Sellep	sellep	lycophytes	Selaginella lepidophylla	Lycophytes	Selaginellales	Selaginellaceae	0	10.1038/s41467-017-02546-5	1	0	never_IT	0	0	0	0	0	1	0	0
	Selmoe	selmoe	lycophytes	Selaginella moellendorffii	Lycophytes	Selaginellales	Selaginellaceae	0	10.1126/science.1203810	1	0	never_IT	0	0	0	0	0	1	0	0
	Setita	setita	angiosperm	Setaria italica	Angiosperms	Poales	Poaceae	Monocots	10.1038/nbt.2196	1	0	never_IT	0	0	0	0	0	1	0	0
	Sollyc	sollyc	angiosperm	Solanum lycopersicum	Angiosperms	Solanales	Solanaceae	Eudicots non NFN	10.1038/nature11119	1	0	never_IT	0	0	0	0	0	1	0	0
	Solpen	solpen	angiosperm	Solanum pennellii	Angiosperms	Solanales	Solanaceae	Eudicots non NFN	10.1038/ng.3046	1	0	never_IT	0	0	0	0	0	1	0	0
	Sorbic	sorbic	angiosperm	Sorghum bicolor	Angiosperms	Poales	Poaceae	Monocots	10.1111/tpj.13781	1	0	never_IT	0	0	0	0	0	1	0	0
	Spasub	spasub	angiosperm	Spatholobus suberectus	Angiosperms	Fabales	Fabaceae	NFN	0	1	1	IT	0	0	0	0	0	1	0	0
	Sphfal	sphfal	bryophytes	Sphagnum fallax	Mosses	Sphagnales	Sphagnaceae	0	Unpublished - Phytozome	0	0	never_IT	0	0	0	0	0	0	1	1	0.5
	Spimus	spimus	algae_streptophyta	Spirogloea muscicola	Charophyta	Zygnemales	Zygnematophyceae	0	10.1016/j.cell.2019.10.019	0	0	never_IT	0	0	0	0	0	0	1	0
	Spiole	spiole	angiosperm	Spinacia oleracea	Angiosperms	Caryophyllales	Amaranthaceae	Eudicots non NFN	Unpublished - bvseq.molgen.mpg.de	0	0	never_IT	0	0	0	0	0	0	1	0	1.0
	Spipol	spipol	angiosperm	Spirodela polyrhiza	Angiosperms	Alismatales	Araceae	Monocots	10.1038/ncomms4311	0	0	never_IT	0	0	0	0	0	0	1	0
	Tarhas	tarhas	angiosperm	Tarenaya hassleriana	Angiosperms	Brassicales	Cleomaceae	Eudicots non NFN	10.1105/tpc.113.113480	0	0	never_IT	0	0	0	0	0	0	1	0
	Thecac	thecac	angiosperm	Theobroma cacao	Angiosperms	Malvales	Malvaceae	Eudicots non NFN	10.1186/gb-2013-14-6-r53	1	0	never_IT	0	0	0	0	0	1	0	0
	Treori	treori	angiosperm	Trema orientalis	Angiosperms	Rosales	Cannabaceae	NFN	10.1073/pnas.1721395115	1	0	no_IT	0	0	0	0	0	1	0	0
	Tripra	tripra	angiosperm	Trifolium pratense	Angiosperms	Fabales	Fabaceae	NFN	10.1038/srep17394	1	1	IT	0	0	0	0	0	1	0	0
	Trisub	trisub	angiosperm	Trifolium subterraneum	Angiosperms	Fabales	Fabaceae	NFN	Unpublished - NCBI	1	1	IT	0	0	0	0	0	1	0	0
	Utrgib	utrgib	angiosperm	Utricularia gibba	Angiosperms	Lamiales	Lentibulariaceae	0	10.1073/pnas.1702072114	0	0	never_IT	0	0	0	0	0	0	1	0
	Utrren	utrren	angiosperm	Utricularia reniformis	Angiosperms	Lamiales	Lentibulariaceae	0	10.3390/ijms21010003	0	0	never_IT	0	0	0	0	0	0	1	0
	Vigang	vigang	angiosperm	Vigna angularis	Angiosperms	Fabales	Fabaceae	NFN	10.1038/srep080669	1	1	IT	0	0	0	0	0	1	0	0
	Vigrad	vigrad	angiosperm	Vigna radiata	Angiosperms	Fabales	Fabaceae	NFN	10.1038/ncomms6443	1	1	IT	0	0	0	0	0	1	0	0
	Vigsub	vigsub	angiosperm	Vigna subterranea	Angiosperms	Fabales	Fabaceae	NFN	10.1093/gigascience/giy152	1	1	IT	0	0	0	0	0	1	0	0
	Vigung	vigung	angiosperm	Vigna unguiculata	Angiosperms	Fabales	Fabaceae	NFN	10.1111/tpj.14349	1	1	IT	0	0	0	0	0	1	0	0
	Volcar	volcar	chlorophyta	Volvox carteri	Chlorophyta	Chlamydomonales	Volvocaceae	0	10.1126/science.1188800	0	0	never_IT	0	0	0	0	0	0	1	0
	Zeamay	zeamay	angiosperm	Zea mays PH207	Angiosperms	Poales	Poaceae	Monocots	10.1105/tpc.16.00353	1	0	never_IT	0	0	0	0	0	1	0	0
	Zizjuj	zizjuj	angiosperm	Ziziphus jujuba cv. Dongzao	Angiosperms	Rosales	Rhamnaceae	NFN	10.1038/ncomms6315	1	0	no_IT	0	0	0	0	0	1	0	0
	Zosmar	zosmar	angiosperm	Zostera marina	Angiosperms	Alismatales	Zosteraceae	Monocots	10.1038/nature16548	0	0	never_IT	0	0	0	0	0	0	1	0
	Zygcir	zygcir	algae_streptophyta	Zygnema circumcarinatum SAG698	Charophyta	Zygnematales	Zygnemataceae	0	Unpublished	0	0	0	0	0	0	0	0	0	1
no	Symirr	symirr	chlorophyta	Symbiochloris irregularis SAG2036	Chlorophyta	Trebouxiales	Trebouxiaceae	0	Unpublished - Phytozome	0	0	0	0	0	0	0	0	0	1		1
no	TrespOTU5	trespOTU5	chlorophyta	Trebouxia sp OTU5 cold lineage	Chlorophyta	Trebouxiales	Trebouxiaceae	0	Unpublished - Phytozome	0	0	0	0	0	0	0	0	1	0
no	TrespTZW2008	trespTZW2008	chlorophyta	Trebouxia sp TZW2008	Chlorophyta	Trebouxiales	Trebouxiaceae	0	Kono et al (2020) BMC Genomics	0	0	0	0	0	0	0	0	1	0		GCA_002118135.1
no	Apalob	apalob	chlorophyta	Apatococcus lobatus SAG2145	Trebouxiophyceae	Chlorellales	Chlorellaceae	0	Unpublished - Phytozome	0	0	0	0	0	0	0	0	0	1
no	Cocpri	cocpri	chlorophyta	Coccomyxa pringsheimii SAG216-7	Trebouxiophyceae	NA	Coccomyxaceae	0	Unpublished - Phytozome	0	0	0	0	0	0	0	0	1	0
no	EllbilSAG24580	ellbilSAG24580	chlorophyta	Elliptochloris bilobata SAG245 80	Trebouxiophyceae	Prasiolales	NA	0	Unpublished - Phytozome	0	0	0	0	0	0	0	0	1	0
no	Myrbis	myrbis	chlorophyta	Myrmecia bisecta SAG2043	Trebouxiophyceae	Trebouxiales	Trebouxiaceae	0	Unpublished - Phytozome	0	0	0	0	0	0	0	0	0	1
no	TrespOTU1	trespOTU1	chlorophyta	Trebouxia sp OTU1 generalist lineage	Trebouxiophyceae	Trebouxiales	Trebouxiaceae	0	Unpublished - Phytozome	0	0	0	0	0	0	0	0	1	0
no	TrespOTU3	trespOTU3	chlorophyta	Trebouxia sp OTU3 warm lineage	Trebouxiophyceae	Trebouxiales	Trebouxiaceae	0	Unpublished - Phytozome	0	0	0	0	0	0	0	0	1	0
no	Ulvpro	ulvpro	chlorophyta	Ulva prolifera YS-2018	Ulvophyceae	Ulvales	Ulvaceae	0	https://www.ncbi.nlm.nih.gov/genome/14409?genome_assembly_id=444629	0	0	0	0	0	0	0	0	0	1		GCA_004138255.1
no	Astglo	astglo	chlorophyta	Asterochloris glomerata SAG100.80	Trebouxiophyceae	Trebouxiales	Trebouxiaceae	0	10.1186/s12864-019-5629-x	0	0	0	0	0	0	0	0	1	0
in_db	Rhosim	rhosim	angiosperm	Rhododendron simsii	Angiosperms	Ericales	Ericaceae	Eudicots non NFN	10.1038/s41467-020-18771-4	0	0	never_IT	0	1?	0	0	0	1	0	0
in_db	Triaes	triaes	angiosperm	Triticum aestivum IWGSC_v1.1_HC_20170706	Angiosperms	Poales	Poaceae	Monocots	10.1093/gigascience/gix097	1	0	never_IT	0	0	0	0	0	1	0	0
in_db	Aeseve	aeseve	angiosperm	Aeschynomene evenia	Angiosperms	Fabales	Fabaceae	NFN	10.1038/s41467-021-21094-7	1	1	no_IT	0	0	0	0	0	1	0	0	v1
no	Pracol	pracol	prasinodermophyta	Prasinoderma coloniale	Prasinodermophyta	Prasinodermales?	Prasinodermophyceae	0
no	AuxproUTEX25	auxproUTEX25	chlorophyta	Auxenochlorella protothecoides UTEX 25	Trebouxiophyceae	Chlorellales	Chlorellaceae	0
no	Chlsor1602	chlsor1602	chlorophyta	Chlorella sorokiniana 1602	Trebouxiophyceae	Chlorellales	Chlorellaceae	0
no	HelspATCC50920	helspATCC50920	chlorophyta	Helicosporidium sp. ATCC 50920	Trebouxiophyceae	Chlorellales	Chlorellaceae	0
no	CocsubC169	cocsubC169	chlorophyta	Coccomyxa subellipsoidea C-169	Trebouxiophyceae	NA	Coccomyxaceae	0
no	Miccon24180	miccon24180	chlorophyta	Micractinium conductrix SAG 241.80	Trebouxiophyceae	Chlorellales	Chlorellaceae	0
no	Ulvmut	ulvmut	chlorophyta	Ulva mutabilis	Ulvophyceae	Ulvales	Ulvaceae	0
no	PicspRCC4223	picspRCC4223	chlorophyta	Picochlorum sp RCC4223	Trebouxiophyceae	Chlorellales	NA	0
no	Bobtra	bobtra	chlorophyta	Botryococcus braunii	Trebouxiophyceae	Chlorellales	Botryococcaceae	0

### Sheet: Feuil1
Species_abbreviation	Species_name	Group	Order	Family	Source	AMS	RNS	InfectionThread
Abrpre	Abrus precatorius	Angiosperms	Fabales	Fabaceae	NCBI	1	1	IT
Aeseve	Aeschynomene evenia	Angiosperms	Fabales	Fabaceae	10.1038/s41467-021-21094-7	1	1	no_IT
Alnglu	Alnus glutinosa	Angiosperms	Fagales	Betulaceae	10.1126/science.aat1743	1	1	IT
Amahyp	Amaranthus hypochondriacus	Angiosperms	Caryophyllales	Amaranthaceae	10.3835/plantgenome2015.07.0062	0	0	never_IT
Ambtri	Amborella trichopoda	Angiosperms	Amborellales	Amborellaceae	10.1126/science.1241089	1	0	never_IT
Anacom	Ananas comosus	Angiosperms	Poales	Bromeliaceae	10.1038/ng.3435	1	0	never_IT
AntagrBONN	Anthoceros agrestis	Hornworts	Anthocerotales	Anthocerataceae	10.1038/s41477-020-0618-2	1	0	never_IT
AntagrOXF	Anthoceros agrestis	Hornworts	Anthocerotales	Anthocerataceae	10.1038/s41477-020-0618-2	1	0	never_IT
Antpun	Anthoceros punctatus	Hornworts	Anthocerotales	Anthocerataceae	10.1038/s41477-020-0618-2	1	0	never_IT
Aposhe	Apostasia shenzhenica	Angiosperms	Asparagales	Orchidaceae	10.1038/nature23897	0	0	never_IT
Aqucoe	Aquilegia coerulea	Angiosperms	Ranunculales	Ranunculaceae	10.7554/eLife.36426	1	0	never_IT
Aradur	Arachis duranensis	Angiosperms	Fabales	Fabaceae	10.1038/ng.3517	1	1	no_IT
Arahal	Arabidopsis halleri	Angiosperms	Brassicales	Brassicaceae	10.5061/dryad.gn4hh	0	0	never_IT
Arahyp	Arachis hypogaea	Angiosperms	Fabales	Fabaceae	10.25739/hb5x-wx74	1	1	no_IT
Araipa	Arachis ipaensis	Angiosperms	Fabales	Fabaceae	10.1038/ng.3517	1	1	no_IT
Aralyr	Arabidopsis lyrata	Angiosperms	Brassicales	Brassicaceae	10.1038/ng.807	0	0	never_IT
Aratha	Arabidopsis thaliana	Angiosperms	Brassicales	Brassicaceae	10.1093/nar/gkr1090	0	0	never_IT
Auxpro	Auxenochlorella protothecoides	Chlorophyta	Chlorellales	Chlorellaceae	10.1186/1471-2164-15-582	0	0	never_IT
Azofil	Azolla filiculoides	Leptosporangiate	Salviniales	Salviniaceae	10.1038/s41477-018-0188-8	0	0	never_IT
Batpra	Bathycoccus prasinos RCC1105	Chlorophyta	Mamiellales	Bathycoccaceae	10.1186/gb-2012-13-8-r74 / 10.1371/journal.pone.0039648	0	0	never_IT
Begfuc	Begonia fuchsioides	Angiosperms	Cucurbitales	Begoniaceae	10.1126/science.aat1743	1	0	no_IT
Benhis	Benincasa hispida	Angiosperms	Cucurbitales	Cucurbitaceae	10.1038/s41467-019-13185-3	1	0	no_IT
Betpat	Beta patula	Angiosperms	Caryophyllales	Amaranthaceae	10.1111/tpj.14413	0	0	never_IT
Betpen	Betula pendula	Angiosperms	Fagales	Fagaceae	NCBI	0	0	no_IT
Betvul	Beta vulgaris ssp vulgaris KWS2320	Angiosperms	Caryophyllales	Amaranthaceae	10.1101/2020.09.15.298315	0	0	never_IT
Boestr	Boechera stricta	Angiosperms	Brassicales	Brassicaceae	Phytozome	0	0	never_IT
Botbra	Botryococcus braunii	Chlorophyta	Trebouxiales	Botryococcaceae	Phytozome	0	0	never_IT
Bradis	Brachypodium distachyon	Angiosperms	Poales	Poaceae	10.1038/nature08747	1	0	never_IT
Braolecap	Brassica oleraceae capitata	Angiosperms	Brassicales	Brassicaceae	10.1038/ncomms4930	0	0	never_IT
Brarap	Brassica rapa FPsc	Angiosperms	Brassicales	Brassicaceae	10.1038/s41438-018-0071-9	0	0	never_IT
Cajcaj	Cajanus cajan	Angiosperms	Fabales	Fabaceae	10.1038/nbt.2022.	1	1	IT
Camsin	Camellia sinensis	Angiosperms	Ericales	Theaceae	NCBI	1	0	never_IT
Cansat	Cannabis sativa	Angiosperms	Rosales	Cannabaceae	NCBI	1	0	no_IT
Capann	Capsicum annuum Zunla-1	Angiosperms	Solanales	Solanaceae	10.1073/pnas.1400975111	1	0	never_IT
Capgra	Capsella grandiflora	Angiosperms	Brassicales	Brassicaceae	10.1038/ng.2669	0	0	never_IT
Caprub	Capsella rubella	Angiosperms	Brassicales	Brassicaceae	10.1038/ng.2669	0	0	never_IT
Carfan	Carpinus fangiana	Angiosperms	Fagales	Betulaceae	NCBI	0	0	no_IT
Carlit	Carex littledaleu	Angiosperms	Cyperales	Cyperaceae	NCBI	0	0	never_IT
Carpap	Carica papaya	Angiosperms	Brassicales	Caricaceae	10.1038/nature06856	1	0	never_IT
Casaus	Castanospermum australe	Angiosperms	Fabales	Fabaceae	10.1126/science.aat1743	1	0	no_IT
Casgla	Casuarina glauca	Angiosperms	Fagales	Casuarinaceae	10.1126/science.aat1743	1	1	IT
Casmol	Castanea mollissima	Angiosperms	Fagales	Fagaceae	NCBI	1	0	no_IT
Cepfol	Cephalotus follicularis	Angiosperms	Oxalidales	Cephalotaceae	10.1038/s41559-016-0059	0	0	never_IT
Cercan	Cercis canadensis	Angiosperms	Fabales	Caesalpiniaceae	10.1126/science.aat1743	1	0	no_IT
Cerpur	Ceratodon purpureus	Mosses	Dicranales	Dicranaceae	Unpublished - https://www.ncbi.nlm.nih.gov/genome/?term=txid3225[orgn]	0	0	never_IT
Chabra	Chara braunii	Charophyta	Charales	Characeae	10.1016/j.cell.2018.06.033	0	0	never_IT
Chafas	Chamaecrista fasciculata	Angiosperms	Fabales	Caesalpiniaceae	10.1126/science.aat1743	1	1	no_IT
Chequi	Chenopodium quinoa	Angiosperms	Caryophyllales	Chenopodiaceae	10.1038/nature21370	0	0	never_IT
Chlatm	Chlorokybus atmophyticus	Charophyta	Chlorokybales	Chlorokybaceae	10.1038/s41477-019-0560-3	0	0	never_IT
Chlrei	Chlamydomonas reinhardtii	Chlorophyta	Chlamydomonales	Chlamydomonaceae	10.1126/science.1143609	0	0	never_IT
Chlvar	Chlorella variabilis	Chlorophyta	Chlorellales	Chlorellaceae	10.1105/tpc.110.076406	0	0	never_IT
Chocri	Chondrus crispus	Red algae	Gigartinales	Gigartinaceae	10.1073/pnas.1221259110	0	0	never_IT
Chrzof	Chromochloris zofingiensis	Chlorophyta	Sphaeropleales	Chromochloridaceae	10.1073/pnas.1619928114	0	0	never_IT
Cicari	Cicer arietinum ICC4958	Angiosperms	Fabales	Fabaceae	10.1038/srep12806	1	1	IT
Citcle	Citrus clementina	Angiosperms	Sapindales	Rutaceae	10.1038/nbt.2906	1	0	never_IT
Citlan	Citrullus lanatus ssp vulgaris 97103	Angiosperms	Cucurbitales	Cucurbitaceae	10.1038/ng.2470	1	0	no_IT
Citsin	Citrus sinensis	Angiosperms	Sapindales	Rutaceae	10.1038/nbt.2906	1	0	never_IT
Cucargarg	Cucurbita argyrosperma subsp. agyrosperma	Angiosperms	Cucurbitales	Cucurbitaceae	NCBI	1	0	no_IT
Cucmax	Cucurbita maxima	Angiosperms	Cucurbitales	Cucurbitaceae	10.1016/j.molp.2017.09.003	1	0	no_IT
Cucmel	Cucumis melo	Angiosperms	Cucurbitales	Cucurbitaceae	10.1073/pnas.1205415109	1	0	no_IT
Cucmos	Cucurbita moschata	Angiosperms	Cucurbitales	Cucurbitaceae	10.1016/j.molp.2017.09.004	1	0	no_IT
Cucpep	Cucurbita pepo	Angiosperms	Cucurbitales	Cucurbitaceae	10.1111/pbi.12860	1	0	no_IT
Cucsat	Cucumis sativus PI183967	Angiosperms	Cucurbitales	Cucurbitaceae	10.1038/ng.2801	1	0	no_IT
Cuscam	Cuscuta campestris	Angiosperms	Solanales	Convolvulaceae	NCBI	0	0	never_IT
Cyapar	Cyanophora paradoxa	Glaucophyceae	Glaucocystales	Glaucocystaceae	10.1126/science.1213561	0	0	never_IT
Cycmic	Cycas micholitzii	Gymnosperms	Cycadales	Cycadaceae	gymnoplaza	1	0	never_IT
Datglo	Datisca glomerata	Angiosperms	Cucurbitales	Dasticaceae	10.1126/science.aat1743	1	1	no_IT
Daucar	Daucus carota	Angiosperms	Apiales	Apiaceae	10.1038/ng.3565	1	0	never_IT
Dencat	Dendrobium catenatum	Angiosperms	Asparagales	Orchidaceae	10.1038/nature23897	0	0	never_IT
Diacar	Dianthus caryophyllus	Angiosperms	Caryophyllales	Caryophyllaceae	10.1093/dnares/dst053	0	0	never_IT
Distri	Discaria trinervis	Angiosperms	Rosales	Rhamnaceae	10.1126/science.aat1743	1	1	no_IT
Drydru	Dryas drummondii	Angiosperms	Rosales	Rosaceae	10.1126/science.aat1743	1	1	no_IT
Dunsal	Duneliella salina	Chlorophyta	Chlamydomonales	Dunaliellaceae	10.1128/genomeA.01105-17	0	0	never_IT
Eurfer	Euryale ferox	Angiosperms	Nymphaeales	Nymphaeaceae	NCBI	0	0	never_IT
Eutsal	Eutrema salsugineum	Angiosperms	Brassicales	Brassicaceae	10.3389/fpls.2013.00046	0	0	never_IT
Faialb	Faidherbia albida	Angiosperms	Fabales	Fabaceae	10.1093/gigascience/giy152	1	1	IT
Ficere	Ficus erecta	Angiosperms	Rosales	Moraceae	NCBI	1	0	no_IT
Fraana	Fragaria x ananassa	Angiosperms	Rosales	Rosaceae	www.rosaceae.org	1	0	no_IT
Fraexc	Fraxinus excelsior	Angiosperms	Lamiales	Oleaceae	10.1038/nature20786	1	0	never_IT
Fraiin	Fragaria iinumae	Angiosperms	Rosales	Rosaceae	NCBI	1	0	no_IT
Fraves	Fragaria vesca	Angiosperms	Rosales	Rosaceae	10.1093/gigascience/gix124	1	0	no_IT
Galsul	Galdieria sulphuraria	Red algae	Cyanidiales	Galdieriaceae	10.1126/science.1231707	0	0	never_IT
Ginbil	Ginkgo biloba	Gymnosperms	Ginkgoales	Ginkgoaceae	10.5524/100613	1	0	never_IT
Glymax	Glycine max	Angiosperms	Fabales	Fabaceae	10.1038/nature08670	1	1	IT
Glysoj	Glycine soja	Angiosperms	Fabales	Fabaceae	NCBI	1	1	IT
Gnemon	Gnetum montanum	Gymnosperms	Gnetales	Gnetaceae	10.5061/dryad.0vm37	0	0	never_IT
Gosrai	Gossypium raimondii	Angiosperms	Malvales	Malvaceae	10.1038/nature11798	1	0	never_IT
Helann	Helianthus annuus	Angiosperms	Asterales	Asteraceae	10.1038/nature22380	1	0	never_IT
Hevbra	Hevea brasiliensis	Angiosperms	Malpighiales	Euphorbiaceae	NCBI	1	0	never_IT
Horvul	Hordeum vulgare	Angiosperms	Poales	Poaceae	10.1038/nature22043 / 10.1038/sdata.2017.44	1	0	never_IT
Humlup	Humulus lupulus	Angiosperms	Rosales	Cannabaceae	10.1093/pcp/pcu169	1	0	no_IT
Jatcur	Jatropha curcas	Angiosperms	Malpighiales	Euphorbiaceae	NCBI	1	0	never_IT
Jugreg	Juglans regia	Angiosperms	Fagales	Juglandaceae	10.1111/tpj.13207	1	0	no_IT
Klenit	Klebsormidium nitens	Charophyta	Klebsormidiales	Klebsomidiaceae	10.1038/ncomms4978	0	0	never_IT
Labpur	Lablab purpureus	Angiosperms	Fabales	Fabaceae	10.1093/gigascience/giy152	1	1	IT
Lagsic	Lagenaria siceraria	Angiosperms	Cucurbitales	Cucurbitaceae	10.1111/tpj.13722	1	0	no_IT
Linusi	Linum usitatissimum	Angiosperms	Malpighiales	Linaceae	NCBI	1	0	never_IT
LotjapGifu	Lotus japonicus	Angiosperms	Fabales	Fabaceae	10.1101/2020.05.29.124313	1	1	IT
Lupalb	Lupinus albus	Angiosperms	Fabales	Fabaceae	10.1038/s41467-019-14197-9	0	1	no_IT
Lupang	Lupinus angustifolius	Angiosperms	Fabales	Fabaceae	10.1111/pbi.12615	0	1	no_IT
Malbac	Malus baccata	Angiosperms	Rosales	Rosaceae	NCBI	1	0	no_IT
Maldom	Malus domestica	Angiosperms	Rosales	Rosaceae	www.rosaceae.org	1	0	no_IT
Manesc	Manihot esculenta	Angiosperms	Malpighiales	Euphorbiaceae	10.1038/nbt.3535	1	0	never_IT
Marinf	Marchantia inflexa	Liverworts	Marchantiales	Marchantiaceae	10.1038/s41598-019-45039-9	1	0	never_IT
Marpalillu	Marchantia paleacea	Liverworts	Marchantiales	Marchantiaceae	10.1038/s41477-020-0613-7	1	0	never_IT
Medtru	Medicago truncatula	Angiosperms	Fabales	Fabaceae	10.1038/s41477-018-0286-7	1	1	IT
Mesend	Mesotaenium endlicherianum	Charophyta	Zygnemales	Zygnematophyceae	10.1016/j.cell.2019.10.019	0	0	never_IT
Mesvir	Mesostigma viride	Charophyta	Mesostigmatales	Mesostigmataceae	10.1038/s41477-019-0560-3	0	0	never_IT
Micpus1545	Micromonas pusilla CCMP1545	Chlorophyta	Mamiellales	Mamiellaceae	10.1126/science.1167222	0	0	never_IT
Mimpud	Mimosa pudica	Angiosperms	Fabales	Fabaceae	10.1126/science.aat1743	1	1	IT
Momcha	Momordica charantia	Angiosperms	Cucurbitales	Cucurbitaceae	NCBI	1	0	no_IT
Monneg	Monoraphidium neglectum	Chlorophyta	Sphaeropleales	Selenastraceae	10.1186/1471-2164-14-926	0	0	never_IT
Mornot	Morus notabilis	Angiosperms	Rosales	Moraceae	10.1038/ncomms3445	1	0	no_IT
Mucpru	Mucuna pruriens	Angiosperms	Fabales	Fabaceae	NCBI	1	1	IT
Musacu	Musa acuminata	Angiosperms	Zingiberales	Zingiberaceae	10.1093/database/bat035	1	0	never_IT
Nelnuc	Nelumbo nucifera	Angiosperms	Proteales	Nelumbonaceae	10.1186/gb-2013-14-5-r41	0	0	never_IT
Nicben	Nicotiana benthamiana	Angiosperms	Solanales	Solanaceae	10.1094/MPMI-06-12-0148-TA	1	0	never_IT
Nissch	Nissolia schottii	Angiosperms	Fabales	Fabaceae	10.1126/science.aat1743	1	0	no_IT
Nymcol	Nymphea colorata	Angiosperms	Nymphaeales	Nymphaeaceae	NCBI	0	0	never_IT
Orysat	Oryza sativa	Angiosperms	Poales	Poaceae	10.1093/nar/gkl976	1	0	never_IT
Ostluc	Ostreococcus lucimarinus	Chlorophyta	Mamiellales	Mamiellaceae	10.1073/pnas.0611046104	0	0	never_IT
Osttau	Ostreococcus tauri	Chlorophyta	Mamiellales	Mamiellaceae	10.1186/1471-2164-15-1103 / 10.1073/pnas.0611046104	0	0	never_IT
Parand	Parasponia andersonii	Angiosperms	Rosales	Cannabaceae	10.1073/pnas.1721395115	1	1	no_IT
Penmar	Penium margaritaceum	Charophyta	Desmidiales	Peniaceae	10.1016/j.cell.2020.04.019	0	0	never_IT
Petaxi	Petunia axillaris	Angiosperms	Solanales	Solanaceae	10.1038/nplants.2016.74	1	0	never_IT
Phaequ	Phalaenopsis equestris	Angiosperms	Asparagales	Orchidaceae	10.1038/nature23897	0	0	never_IT
Phavul	Phaseolus vulgaris	Angiosperms	Fabales	Fabaceae	10.1038/ng.3008	1	1	IT
Phypat	Physcomitrella patens	Mosses	Funariales	Funariaceae	10.1111/tpj.13801	0	0	never_IT
Picabi	Picea abies	Gymnosperms	Pinales	Pinaceae	10.1038/nature12211	0	0	never_IT
Picgla	Picea glauca	Gymnosperms	Pinales	Pinaceae	10.1093/bioinformatics/btt178	0	0	never_IT
Picsit	Picea sitchensis	Gymnosperms	Pinales	Pinaceae	gymnoplaza	0	0	never_IT
Pinpin	Pinus pinaster	Gymnosperms	Pinales	Pinaceae	gymnoplaza	0	0	never_IT
Pinsyl	Pinus sylvestris	Gymnosperms	Pinales	Pinaceae	gymnoplaza	0	0	never_IT
Pintae	Pinus taeda	Gymnosperms	Pinales	Pinaceae	10.1534/genetics.113.159715	0	0	never_IT
Pissat	Pisum sativum	Angiosperms	Fabales	Fabaceae	10.1038/s41588-019-0480-1	1	1	IT
Popalb	Populus alba	Angiosperms	Malpighiales	Salicaceae	NCBI	1	0	never_IT
Popeup	Populus euphratica	Angiosperms	Malpighiales	Salicaceae	NCBI	1	0	never_IT
Poptri	Populus trichocarpa	Angiosperms	Malpighiales	Salicaceae	10.1126/science.1128691	1	0	never_IT
Porpur	Porphyridium purpureum	Red algae	Porphyridiales	Porphyridiaceae	10.1038/ncomms2931	0	0	never_IT
Porumb	Porphyra umbilicalis	Red algae	Bangiales	Bangiaceae	10.1073/pnas.1703088114	0	0	never_IT
Potmic	Potentilla micrantha	Angiosperms	Rosales	Rosaceae	10.1093/gigascience/giy010	1	0	no_IT
Proalb	Prosopis alba	Angiosperms	Fabales	Fabaceae	NCBI	1	1	IT
Pruavi	Prunus avium	Angiosperms	Rosales	Rosaceae	10.1093/dnares/dsx020	1	0	no_IT
Prudul	Prunus dulcis	Angiosperms	Rosales	Rosaceae	10.1111/tpj.14538	1	0	no_IT
Prumum	Prunus mume	Angiosperms	Rosales	Rosaceae	NCBI	1	0	no_IT
Pruper	Prunus persica	Angiosperms	Rosales	Rosaceae	10.1038/ng.2586	1	0	no_IT
Pruyed	Prunus yeodensis	Angiosperms	Rosales	Rosaceae	NCBI	1	0	no_IT
Psemen	Pseudotsuga menziesii	Gymnosperms	Pinales	Pinaceae	10.1534/g3.117.300078	0	0	never_IT
Pyrbet	Pyrus betulifolia	Angiosperms	Rosales	Rosaceae	NCBI	1	0	no_IT
Pyrbre	Pyrus x bretschneideri	Angiosperms	Rosales	Rosaceae	NCBI	1	0	no_IT
Pyrcom	Pyrus communis	Angiosperms	Rosales	Rosaceae	10.1371/journal.pone.0092644	1	0	no_IT
Pyryez	Pyropia yezoensis	Red algae	Bangiales	Bangiaceae	10.1371/journal.pone.0057122	0	0	never_IT
Quelob	Quercus lobata	Angiosperms	Fagales	Fagaceae	NCBI	1	0	no_IT
Querob	Quercus robur	Angiosperms	Fagales	Fagaceae	10.1111/1755-0998.12425	1	0	no_IT
Rharub	Rhamnella rubrinervis	Angiosperms	Rosales	Rhamnaceae	NCBI	1	0	no_IT
Rhosim	Rhododendron simsii	Angiosperms	Ericales	Ericaceae	10.1038/s41467-020-18771-4	0	0	never_IT
Rhowil	Rhododendron williamsianum	Angiosperms	Ericales	Ericaceae	10.1093/gbe/evz245	0	0	never_IT
Riccom	Ricinus communis	Angiosperms	Malpighiales	Euphorbiaceae	10.1038/nbt.1674	1	0	never_IT
Roschi	Rosa chinensis	Angiosperms	Rosales	Rosaceae	10.1038/s41588-018-0110-3	1	0	no_IT
Rubocc	Rubus occidentalis	Angiosperms	Rosales	Rosaceae	10.1111/tpj.13215	1	0	no_IT
Salcuc	Salvinia cucullata	Leptosporangiate	Salviniales	Salviniaceae	10.1038/s41477-018-0188-9	0	0	never_IT
Sclbir	Sclerocarya birrea	Angiosperms	Sapindales	Anacardiaceae	10.1093/gigascience/giy152	1	0	never_IT
Sellep	Selaginella lepidophylla	Lycophytes	Selaginellales	Selaginellaceae	10.1038/s41467-017-02546-5	1	0	never_IT
Selmoe	Selaginella moellendorffii	Lycophytes	Selaginellales	Selaginellaceae	10.1126/science.1203810	1	0	never_IT
Setita	Setaria italica	Angiosperms	Poales	Poaceae	10.1038/nbt.2196	1	0	never_IT
Sollyc	Solanum lycopersicum	Angiosperms	Solanales	Solanaceae	10.1038/nature11119	1	0	never_IT
Solpen	Solanum pennellii	Angiosperms	Solanales	Solanaceae	10.1038/ng.3046	1	0	never_IT
Sorbic	Sorghum bicolor	Angiosperms	Poales	Poaceae	10.1111/tpj.13781	1	0	never_IT
Spasub	Spatholobus suberectus	Angiosperms	Fabales	Fabaceae	NCBI	1	1	IT
Sphfal	Sphagnum fallax	Mosses	Sphagnales	Sphagnaceae	Phytozome	0	0	never_IT
Spimus	Spirogloea muscicola	Charophyta	Zygnemales	Zygnematophyceae	10.1016/j.cell.2019.10.019	0	0	never_IT
Spiole	Spinacia oleracea	Angiosperms	Caryophyllales	Amaranthaceae	bvseq.molgen.mpg.de	0	0	never_IT
Spipol	Spirodela polyrhiza	Angiosperms	Alismatales	Araceae	10.1038/ncomms4311	0	0	never_IT
Tarhas	Tarenaya hassleriana	Angiosperms	Brassicales	Cleomaceae	10.1105/tpc.113.113480	0	0	never_IT
Thecac	Theobroma cacao	Angiosperms	Malvales	Malvaceae	10.1186/gb-2013-14-6-r53	1	0	never_IT
Treori	Trema orientalis	Angiosperms	Rosales	Cannabaceae	10.1073/pnas.1721395115	1	0	no_IT
Triaes	Triticum aestivum IWGSC_v1.1_HC_20170706	Angiosperms	Poales	Poaceae	10.1093/gigascience/gix097	1	0	never_IT
Tripra	Trifolium pratense	Angiosperms	Fabales	Fabaceae	10.1038/srep17394	1	1	IT
Trisub	Trifolium subterraneum	Angiosperms	Fabales	Fabaceae	NCBI	1	1	IT
Utrgib	Utricularia gibba	Angiosperms	Lamiales	Lentibulariaceae	10.1073/pnas.1702072114	0	0	never_IT
Utrren	Utricularia reniformis	Angiosperms	Lamiales	Lentibulariaceae	10.3390/ijms21010003	0	0	never_IT
Vigang	Vigna angularis	Angiosperms	Fabales	Fabaceae	10.1038/srep080669	1	1	IT
Vigrad	Vigna radiata	Angiosperms	Fabales	Fabaceae	10.1038/ncomms6443	1	1	IT
Vigsub	Vigna subterranea	Angiosperms	Fabales	Fabaceae	10.1093/gigascience/giy152	1	1	IT
Vigung	Vigna unguiculata	Angiosperms	Fabales	Fabaceae	10.1111/tpj.14349	1	1	IT
Volcar	Volvox carteri	Chlorophyta	Chlamydomonales	Volvocaceae	10.1126/science.1188800	0	0	never_IT
Zeamay	Zea mays PH207	Angiosperms	Poales	Poaceae	10.1105/tpc.16.00353	1	0	never_IT
Zizjuj	Ziziphus jujuba cv. Dongzao	Angiosperms	Rosales	Rhamnaceae	10.1038/ncomms6315	1	0	no_IT
Zosmar	Zostera marina	Angiosperms	Alismatales	Zosteraceae	10.1038/nature16548	0	0	never_IT
