## Supplementary material for "Remorin proteins serves as membrane topology scaffolds in plants": Table S3

### Sheet: Sheet1
	For protein purification
	SYMREM1-F	ATGGTCTCACACCATGGAAGAATCGAAAAACAAAC
	SYMREM1-R	TAGGTCTCTCCTTCTAACTGAAAAACCTTAAACCGC
	For qPCR
	MtREM2.1-F	CCTGTTGTGGAAAAGGAATCTG
	MtREM2.1-R	TATTATCAGCATGATCATCTG
	gPCR_Ubiquitin_1F	GCAGATAGACACGCTGGGA
	gPCR_Ubiquitin_1R	AACTCTTGGGCAGGCAATAA
	for MtRem2.1 Promoter
	MtREM2.1-F	TTGAAGACTTTACGGGTCTCAGCGGATTTATTAAATGAAATGGGCGATCC
	MtREM2.1-R	ATGAAGACTTCAGAGGTCTCACAGAGACTTGTTCTGTGGATATATACAC
	for MtRem2.1 coding sequence
	MtREM2.1-F	TTGGTCTCACACCGGAGAATCAGAAGGTTCCAGC
	MtREM2.1-R	TTGGTCTCACCTTAGCACTAAAGCATCCAAAC
	for AtREM2.1 coding sequence
	AtREM2.1-F	ATGGTCTCACACCATGCATATGGGACAAAATAAACC
	AtREM2.1-R	TAGGTCTCTGATTTTAGAAACATCCACAAGTTTTGG
	Still missing MpREMs
