## Supplementary material for "Remorin proteins serves as membrane topology scaffolds in plants": Table S4

### Sheet: Sheet1
	Used for		Plasmid
	Protoplast		Pubi-YFP-MtSYMREM1
			Pubi-YFP-MtSYMREM1N-Terim
			Pubi-YFP-MtSYMREM1-C-Terim
			Pubi-YFP-MtSYMREM1FLΔRemCA
			Pubi-YFP-LjSYMREM1
			Pubi-YFP-AtREM1.2
			Pubi-YFP-AtREM1.3
			Pubi-YFP-AtREM1.4
			Pubi-YFP-AtREM3.2
			Pubi-YFP-AtREM4.1
			Pubi-YFP-AtREM5
			Pubi-YFP-AtREM6.1
			Pubi-YFP-AtREM2.1
			p35-GFP-MpREM1
			p35-GFP-MpREM2
			p35-GFP-MpREM3
			Pubi-YFP-AtREM1.3C-term
			Pubi-GFP-AtREM1.3C-term::MtSYMREM1C-term
			Pubi-GFP-LjSYMREM1C-term::MtSYMREM1C-term
			Pubi-GFP-MtREM2.1
			Pubi-SYFO1-GFP
			Pubi-YFP-lifeAct
			Pubi-mCitrine-LTI6b
	Medicago transformation		Pubi-mEosEM-MtSYMREM1
			Pubi-PS_reporter-eGFP
	Bacterial (BL21)		pDEST17-SYMREM1
	Medicago stable line		pMtMYCREM-mCherry-MtMYCREM
